# A comparative analysis reveals irreproducibility in searches of scientific literature

**DOI:** 10.1101/2020.03.20.997783

**Authors:** Gábor Pozsgai, Gábor L. Lövei, Liette Vasseur, Geoff Gurr, Péter Batáry, János Korponai, Nick A. Littlewood, Jian Liu, Arnold Móra, John Obrycki, Olivia Reynolds, Jenni A. Stockan, Heather VanVolkenburg, Jie Zhang, Wenwu Zhou, Minsheng You

**Affiliations:** State Key Laboratory of Ecological Pest Control for Fujian and Taiwan Crops, Institute of Applied Ecology, Fujian Agriculture and Forestry University, Fuzhou 350002, China; Joint International Research Laboratory of Ecological Pest Control, Ministry of Education, Fuzhou 350002, China; Department of Agroecology, Flakkebjerg Research Centre, Aarhus University, 4200 Slagelse, Denmark; UNESCO Chair on Community Sustainability: From Local to Global, Dept. Biol. Sci., Brock University, Canada; Graham Centre for Agricultural Innovation (Charles Sturt University and NSW Department of Primary Industries), Orange NSW 2800, Australia; Agroecology, University of Goettingen, 37077 Goettingen, Germany; “Lendület” Landscape and Conservation Ecology, Institute of Ecology and Botany, MTA Centre for Ecological Research, 2163 Vácrátót, Hungary; Department of Water Supply and Sewerage, Faculty of Water Science, National University of Public Service, 6500 Baja, Hungary; Department of Environmental Sciences, Sapientia Hungarian University of Transylvania, 400193 Cluj-Napoca, Romania; Eötvös Lórand University, 1053 Budapest, Hungary; University of Cambridge, Cambridge, UK; University of Pécs, 7622 Pécs, Hungary; University of Kentucky, Lexington, USA; cesar, 293 Royal Parade, Parkville, Victoria 3052, Australia; Biosecurity and Food Safety, NSW Department of Primary Industries, Narellan, NSW 2567, Australia; Ecological Sciences, The James Hutton Institute, Aberdeen, UK; State Key Laboratory of Rice Biology, Key Laboratory of Molecular Biology of Crop Pathogens and Insects, Ministry of Agriculture, Zhejiang University, Hangzhou, China

**Keywords:** Database, search engine, search location, repeatability

## Abstract

Repeatability is the cornerstone of science and it is particularly important for systematic reviews. However, little is known on how database and search engine choices influence replicability. Here, we present a comparative analysis of time-synchronized searches at different locations in the world, revealing a large variation among the hits obtained within each of the several search terms using different search engines. We found that PubMed and Scopus returned geographically consistent results to identical search strings, Google Scholar and Web of Science varied substantially both in the number of returned hits and in the list of individual articles depending on the search location and computing environment. To maintain scientific integrity and consistency, especially in systematic reviews, action is needed from both the scientific community and scientific search platforms to increase search consistency. Researchers are encouraged to report the search location, and database providers should make search algorithms transparent and revise access rules to titles behind paywalls.
