## Supporting information 4 for "A comparative analysis reveals irreproducibility in searches of scientific literature"

### Sheet: Sheet1
Year	Title	DOI	PubMed	Scopus	Google Scholar	Web of Science	Other platform	Date indicated	Exact date	Place indicated	Browser indicated
2017	The ecological importance of intraspecific variation	https://doi.org/10.1038/s41559-017-0402-5	N	N	Y	Y	N	N	N	N	N
2016	Disaggregating the evidence linking biodiversity and ecosystem services	https://doi.org/10.1038/ncomms13106	N	N	N	Y	N	Y	N	N	N
2015	What can aquatic gastropods tell us about phenotypic plasticity? A review and meta-analysis	https://doi.org/10.1038/hdy.2015.58	N	N	N	Y	N	Y	N	N	N
2017	A meta-analysis of the greenhouse gas abatement of bioenergy factoring in land use changes	https://doi.org/10.1038/s41598-018-26712-x	N	N	N	Y	N	Y	Y	N	N
2018	A meta-analysis of birth-origin effects on reproduction in diverse captive environments	https://doi.org/10.1038/s41467-018-03500-9	N	Y	N	Y	N	Y	Y	N	N
2018	Machine learning for the meta-analyses of microbial pathogens’ volatile signatures	https://doi.org/10.1038/s41598-018-21544-1	Y	N	Y	Y	N	Y	N	N	N
2018	Carotenoid metabolism strengthens the link between feather coloration and individual quality	https://doi.org/10.1038/s41467-017-02649-z	N	N	Y	Y	N	Y	Y	N	N
2013	The impact of free-ranging domestic cats on wildlife of the United States	https://doi.org/10.1038/ncomms2380	N	N	Y	Y	Y	N	N	N	N
2014	The effectiveness of coral reefs for coastal hazard risk reduction and adaptation	https://doi.org/10.1038/ncomms4794	N	N	N	Y	N	Y	Y	N	N
2018	The influence of human disturbance on wildlife nocturnality	https://doi.org/10.1126/science.aar7121	N	N	Y	Y	Y	N	N	N	N
	Taxonomic bias in biodiversity data and societal preferences	https://doi.org/10.1038/s41598-017-09084-6	N	N	N	Y	N	Y	N	N	N
2017	Effects of livestock grazing on rangeland biodiversity: A meta‐analysis of grouse populations	https://doi.org/10.1002/ece3.3287	N	Y	N	Y	N	Y	N	N	N
2017	Species’ traits as predictors of range shifts under contemporary climate change: A review and meta-analysis	https://doi.org/10.1111/gcb.13736	N	N	N	Y	N	Y	N	N	N
2016	The ecological impacts of marine debris: unraveling the demonstrated evidence from what is perceived	https://doi.org/10.1890/14-2070.1	N	Y	N	Y	Y	Y	N	N	N
2017	The impacts of timber harvesting on stream biota – An expanding field of heterogeneity	https://doi.org/10.1016/j.biocon.2017.06.025	N	N	N	Y	N	Y	N	N	N
2013	Causes of warm‐edge range limits: systematic review, proximate factors and implications for climate change	https://doi.org/10.1111/jbi.12231	N	N	N	Y	N	Y	Y	N	N
2016	Impacts of nitrogen addition on plant biodiversity in mountain grasslands depend on dose, application duration and climate: a systematic review	https://doi.org/10.1111/gcb.12986	N	Y	Y	Y	Y	Y	N	N	N
2017	Trait‐based approaches to analyze links between the drivers of change and ecosystem services: Synthesizing existing evidence and future challenges	https://doi.org/10.1002/ece3.2692	N	N	N	Y	N	Y	N	N	N
2018	Spotted Owls and forest fire: a systematic review and meta-analysis of the evidence	https://doi.org/10.1002/ecs2.2354	N	N	Y	Y	Y	Y	N	N	N
2018	Decaying trees improve nesting opportunities for cavity‐nesting birds in temperate and boreal forests: A meta‐analysis and implications for retention forestry	https://doi.org/10.1002/ece3.4245	N	N	Y	Y	Y	Y	N	N	N
