## Supporting information 5 for "A comparative analysis reveals irreproducibility in searches of scientific literature"

### Sheet: Sheet1
Display_name	Email	Affiliation	Country of affiliation	Web of Science	Scopus	PubMed	Google Scholar	Replicated
Peter Batary	p.batary@gmail.com	University of Goettingen	Germany	y	y	y	y	n
Geoff Gurr	GGurr@csu.edu.au	Charles Sturt University	Australia	y	y	y	y	n
Janos Korponai	korponai.janos@iif.hu	Eötvös Lórant University	Hungary	y	y	y	y	n
Nick Littlewood	nl379@cam.ac.uk	University of Cambridge	UK	y	y	y	y	n
Jian Liu	jialiu@csu.edu.au	Charles Sturt University	Australia	y	y	y	y	n
Gabor Lovei	gabor.lovei@agro.au.dk	Aarhus University	Denmark	y	y	y	y	y
Arnold Mora	marnold@gamma.ttk.pte.hu	University of Pecs	Hungary	y	y	y	y	n
John Obrycki	John.Obrycki@uky.edu	University of Kentucky	USA	y	y	y	y	n
Gabor Pozsgai	pozsgaig@coleoptera.hu	Fujian Agriculture and Forestry University	China	y	n	y	n	y
Olivia Reynolds	olivia.reynolds@dpi.nsw.gov.au	NSW Department of Primary Industries	Australia	y	y	y	y	n
Jenni Stockan	Jenni.Stockan@hutton.ac.uk	The James Hutton Institute	UK	y	y	y	y	n
Heather VanVolkenburg	hvanvolkenburg@brocku.ca	Brock University	Canada	y	n	y	y	y
Liette Vasseur	lvasseur@brocku.ca	Brock University	Canada	y	n	y	y	y
Jie Zhang	jkwalker@163.com	Fujian Agriculture and Forestry University	China	y	n	y	n	n
Wenwu Zhou	wenwuzhou@zju.edu.cn	Zhejiang University	China	y	y	y	n	n
